# Benchmarking 16S rRNA gene amplicon analysis in high-diversity microbial communities reveals fundamental trade-offs in clustering and denoising

**DOI:** 10.64898/2026.09.21.752605

**Authors:** Cassandra Stamsaas, Torbjørn Rognes, Knut Rudi, Lars Snipen, Hilde Vinje

## Abstract

**Background:** Amplicon sequencing of the 16S rRNA gene is widely used to characterise microbial communities, but the performance of commonly used clustering and denoising pipelines has not been systematically evaluated for highly diverse environmental datasets. We therefore benchmarked four established clustering and denoising pipelines, VSEARCH *cluster_size*, UNOISE as implemented in VSEARCH, Swarm, and DADA2, using simulated microbial communities with known ground-truth compositions and evaluated how performance varied with species richness, abundance unevenness, sequencing depth, and minimum abundance threshold.

**Results:** Differences among pipelines were small at low species richness but became greater as species richness increased. High average cluster purity did not necessarily correspond to accurate species-level recovery, as species could be split across multiple clusters or recovered incompletely. Among the pipelines, UNOISE may be preferable when high species representation and cluster purity are prioritised, while also showing strong reconstruction of relative abundance profiles, albeit with extensive species splitting and many unclustered reads. DADA2 showed similarly strong reconstruction of relative abundance profiles and less species splitting but represented fewer species and had lower cluster purity at higher richness. Swarm provided a balanced compromise between species representation and splitting, whereas *cluster_size* may be useful when limiting species splitting is a priority, despite weaker reconstruction of relative abundance profiles. Increasing the minimum abundance threshold reduced species splitting but also reduced the number of clusters and perfect clusters and, at higher thresholds, decreased concordance with ground-truth relative abundance profiles. These effects were more pronounced at lower sequencing depths. Analysis of seafloor sediment samples also showed threshold-dependent sequence loss, including the loss of sequences repeatedly detected across replicate samples.

**Conclusions:** Pipeline performance in highly diverse 16S rRNA amplicon datasets varies with dataset characteristics, evaluation criteria, and parameter settings. Pipeline selection should therefore reflect dataset characteristics and the analytical objective rather than rely on a single measure of performance, and minimum abundance thresholds should be evaluated in relation to sequencing depth rather than applied as fixed defaults. These findings emphasise the importance of reconsidering established analytical practices and transparently reporting bioinformatic settings as 16S rRNA amplicon sequencing is increasingly applied to highly diverse environmental microbial communities.
