## Supplementary material 2 for "Benchmarking 16S rRNA gene amplicon analysis in high-diversity microbial communities reveals fundamental trade-offs in clustering and denoising"

### Sheet: Ark 1
ID	Number of Species	Abundance Ratio	Sequencing Depth	Clustering/Denoising Method	Minimum Abundance Threshold	Clusters	Pure Clusters	Perfect Clusters	Cluster Purity	Species Represented	Species Split Across Multiple Clusters	Correlation between Observed and Expected Abundance Profiles
1	1000	100	100k	cluster_size 99%	1	1203	1104	593	0.98	896	197	0.811
2	1000	100	100k	cluster_size 99%	2	871	778	578	0.975	826	38	0.806
3	1000	100	100k	cluster_size 99%	10	667	579	428	0.97	645	20	0.806
4	1000	100	100k	cluster_size 99%	5	790	699	524	0.973	758	27	0.805
5	1000	100	100k	cluster_size 99%	20	537	456	327	0.966	523	13	0.808
6	1000	100	100k	UNOISE	1	2794	2735	233	0.998	944	670	0.889
7	1000	100	100k	UNOISE	2	1169	1139	34	0.998	900	177	0.884
8	1000	100	100k	UNOISE	8	905	895	11	0.999	748	112	0.887
9	1000	100	100k	UNOISE	10	843	835	6	0.999	704	101	0.887
10	1000	100	100k	UNOISE	5	1023	1007	22	0.999	829	133	0.886
11	1000	100	100k	UNOISE	20	653	650	2	0.999	567	67	0.887
12	1000	100	50k	cluster_size 99%	1	1050	957	638	0.979	875	129	0.813
13	1000	100	50k	cluster_size 99%	2	822	732	596	0.974	786	31	0.809
14	1000	100	50k	cluster_size 99%	10	541	462	372	0.967	527	13	0.812
15	1000	100	50k	cluster_size 99%	5	679	594	484	0.971	656	20	0.81
16	1000	100	50k	cluster_size 99%	20	409	340	272	0.962	402	6	0.811
17	1000	100	50k	UNOISE	1	2507	2455	267	0.998	933	627	0.891
18	1000	100	50k	UNOISE	2	1080	1058	73	0.998	859	150	0.887
19	1000	100	50k	UNOISE	8	724	719	13	0.999	619	80	0.889
20	1000	100	50k	UNOISE	10	659	655	8	0.999	571	68	0.889
21	1000	100	50k	UNOISE	5	858	850	32	0.999	716	103	0.889
22	1000	100	50k	UNOISE	20	474	473	3	1	432	37	0.883
23	1000	100	10k	cluster_size 99%	1	808	740	618	0.977	748	51	0.813
24	1000	100	10k	cluster_size 99%	2	588	522	466	0.97	571	15	0.812
25	1000	100	10k	cluster_size 99%	10	242	199	182	0.955	240	1	0.791
26	1000	100	10k	cluster_size 99%	5	384	329	297	0.963	378	6	0.815
27	1000	100	10k	cluster_size 99%	20	104	80	75	0.938	104	0	0.653
28	1000	100	10k	UNOISE	1	1772	1746	340	0.998	815	452	0.902
29	1000	100	10k	UNOISE	2	724	719	127	0.999	620	80	0.89
30	1000	100	10k	UNOISE	8	317	316	17	1	303	13	0.864
31	1000	100	10k	UNOISE	10	262	262	10	1	255	8	0.848
32	1000	100	10k	UNOISE	5	440	439	38	1	406	31	0.883
33	1000	100	10k	UNOISE	20	109	109	2	1	109	0	0.71
34	1000	10	100k	cluster_size 99%	1	1239	1136	584	0.975	916	218	0.646
35	1000	10	100k	cluster_size 99%	2	901	803	578	0.967	845	45	0.64
36	1000	10	100k	cluster_size 99%	10	854	758	573	0.966	825	26	0.639
37	1000	10	100k	cluster_size 99%	5	881	784	577	0.967	838	36	0.639
38	1000	10	100k	cluster_size 99%	20	776	682	531	0.964	762	13	0.645
39	1000	10	100k	UNOISE	1	2983	2924	235	0.997	958	684	0.794
40	1000	10	100k	UNOISE	2	1266	1242	0	0.998	928	209	0.787
41	1000	10	100k	UNOISE	8	1138	1129	0	0.999	921	161	0.791
42	1000	10	100k	UNOISE	10	1103	1096	0	0.999	914	144	0.791
43	1000	10	100k	UNOISE	5	1202	1189	0	0.999	926	191	0.79
44	1000	10	100k	UNOISE	20	937	934	0	0.999	843	81	0.789
45	1000	10	50k	cluster_size 99%	1	1096	996	635	0.973	903	144	0.646
46	1000	10	50k	cluster_size 99%	2	890	794	627	0.967	841	41	0.637
47	1000	10	50k	cluster_size 99%	10	773	680	574	0.964	758	14	0.643
48	1000	10	50k	cluster_size 99%	5	855	761	622	0.967	826	27	0.637
49	1000	10	50k	cluster_size 99%	20	560	475	405	0.955	555	5	0.666
50	1000	10	50k	UNOISE	1	2780	2726	247	0.998	959	672	0.798
51	1000	10	50k	UNOISE	2	1226	1208	7	0.999	927	197	0.788
52	1000	10	50k	UNOISE	8	1003	998	6	0.999	876	105	0.791
53	1000	10	50k	UNOISE	10	936	933	5	0.999	838	84	0.79
54	1000	10	50k	UNOISE	5	1104	1097	7	0.999	915	146	0.79
55	1000	10	50k	UNOISE	20	638	637	1	1	606	30	0.791
56	1000	10	10k	cluster_size 99%	1	927	840	691	0.97	856	60	0.687
57	1000	10	10k	cluster_size 99%	2	774	690	624	0.966	756	18	0.687
58	1000	10	10k	cluster_size 99%	10	252	200	191	0.937	251	0	0.647
59	1000	10	10k	cluster_size 99%	5	511	435	406	0.955	507	3	0.701
60	1000	10	10k	cluster_size 99%	20	40	23	23	0.863	40	0	0.309
61	1000	10	10k	UNOISE	1	2210	2177	309	0.998	941	604	0.833
62	1000	10	10k	UNOISE	2	956	951	149	0.999	834	102	0.807
63	1000	10	10k	UNOISE	8	362	362	25	1	357	5	0.766
64	1000	10	10k	UNOISE	10	270	270	15	1	268	1	0.728
65	1000	10	10k	UNOISE	5	573	573	64	1	551	22	0.799
66	1000	10	10k	UNOISE	20	43	43	2	1	43	0	0.375
67	10000	100	100k	cluster_size 99%	1	6209	5053	3893	0.941	5705	420	0.365
68	10000	100	100k	cluster_size 99%	2	4326	3254	2883	0.924	4206	108	0.363
69	10000	100	100k	cluster_size 99%	10	1954	1235	1130	0.889	1942	12	0.361
70	10000	100	100k	cluster_size 99%	5	2959	2044	1840	0.907	2914	42	0.368
71	10000	100	100k	cluster_size 99%	20	949	514	481	0.853	948	0	0.291
72	10000	100	100k	UNOISE	1	15115	14519	2724	0.994	7084	3785	0.536
73	10000	100	100k	UNOISE	2	6127	5969	1061	0.997	5280	647	0.528
74	10000	100	100k	UNOISE	8	2867	2850	203	0.999	2736	125	0.534
75	10000	100	100k	UNOISE	10	2407	2396	152	0.999	2331	75	0.526
76	10000	100	100k	UNOISE	5	3895	3855	378	0.998	3587	274	0.539
77	10000	100	100k	UNOISE	20	1109	1106	68	1	1103	5	0.432
78	10000	100	50k	cluster_size 99%	1	5298	4344	3619	0.939	4994	262	0.367
79	10000	100	50k	cluster_size 99%	2	3496	2625	2396	0.919	3425	66	0.369
80	10000	100	50k	cluster_size 99%	10	987	569	545	0.86	986	1	0.31
81	10000	100	50k	cluster_size 99%	5	2042	1370	1278	0.895	2029	13	0.369
82	10000	100	50k	cluster_size 99%	20	165	43	42	0.71	165	0	0.097
83	10000	100	50k	UNOISE	1	12060	11673	2896	0.995	6291	3001	0.544
84	10000	100	50k	UNOISE	2	4750	4675	1164	0.998	4251	419	0.535
85	10000	100	50k	UNOISE	8	1576	1572	202	0.999	1558	19	0.499
86	10000	100	50k	UNOISE	10	1159	1157	142	1	1152	7	0.457
87	10000	100	50k	UNOISE	5	2529	2516	397	0.999	2438	88	0.537
88	10000	100	50k	UNOISE	20	200	200	39	1	199	1	0.151
89	10000	100	10k	cluster_size 99%	1	3203	2741	2546	0.941	3121	78	0.398
90	10000	100	10k	cluster_size 99%	2	1423	1065	1031	0.902	1418	5	0.419
91	10000	100	10k	cluster_size 99%	10	22	1	1	0.562	22	0	0.034
92	10000	100	10k	cluster_size 99%	5	215	109	107	0.802	215	0	0.214
93	10000	100	10k	cluster_size 99%	20	4	0	0	0.495	4	0	0.011
94	10000	100	10k	UNOISE	1	5445	5392	2660	0.998	3879	1162	0.601
95	10000	100	10k	UNOISE	2	1689	1684	947	0.999	1654	34	0.576
96	10000	100	10k	UNOISE	8	52	52	31	1	52	0	0.091
97	10000	100	10k	UNOISE	10	28	28	17	1	28	0	0.042
98	10000	100	10k	UNOISE	5	248	248	137	1	248	0	0.324
99	10000	100	10k	UNOISE	20	6	6	4	1	6	0	0.008
100	10000	10	100k	cluster_size 99%	1	7069	5670	4234	0.929	6509	480	0.247
101	10000	10	100k	cluster_size 99%	2	5525	4205	3760	0.916	5393	122	0.246
102	10000	10	100k	cluster_size 99%	10	2048	1220	1163	0.855	2045	3	0.242
103	10000	10	100k	cluster_size 99%	5	3817	2660	2474	0.893	3789	28	0.257
104	10000	10	100k	cluster_size 99%	20	452	143	139	0.727	452	0	0.101
105	10000	10	100k	UNOISE	1	18503	17791	2507	0.994	8207	4983	0.377
106	10000	10	100k	UNOISE	2	7996	7826	1218	0.997	6990	832	0.37
107	10000	10	100k	UNOISE	8	3282	3267	289	0.999	3230	52	0.389
108	10000	10	100k	UNOISE	10	2520	2510	199	0.999	2498	22	0.372
109	10000	10	100k	UNOISE	5	5005	4967	587	0.999	4788	209	0.391
110	10000	10	100k	UNOISE	20	561	559	56	1	558	3	0.16
111	10000	10	50k	cluster_size 99%	1	6322	5109	4220	0.929	5986	300	0.269
112	10000	10	50k	cluster_size 99%	2	4512	3377	3143	0.908	4451	58	0.274
113	10000	10	50k	cluster_size 99%	10	580	235	230	0.766	580	0	0.148
114	10000	10	50k	cluster_size 99%	5	2210	1401	1348	0.865	2205	5	0.269
115	10000	10	50k	cluster_size 99%	20	81	1	1	0.542	81	0	0.023
116	10000	10	50k	UNOISE	1	15132	14696	3153	0.995	7737	4106	0.404
117	10000	10	50k	UNOISE	2	6139	6060	1775	0.998	5694	403	0.399
118	10000	10	50k	UNOISE	8	1231	1228	261	1	1225	6	0.312
119	10000	10	50k	UNOISE	10	705	703	159	1	702	3	0.227
120	10000	10	50k	UNOISE	5	2725	2714	626	0.999	2692	32	0.401
121	10000	10	50k	UNOISE	20	110	110	36	1	110	1	0.029
122	10000	10	10k	cluster_size 99%	1	3826	3241	3068	0.933	3754	69	0.312
123	10000	10	10k	cluster_size 99%	2	1386	980	961	0.877	1384	2	0.329
124	10000	10	10k	cluster_size 99%	10	16	0	0	0.509	16	0	0.007
125	10000	10	10k	cluster_size 99%	5	114	34	34	0.691	114	0	0.086
126	10000	10	10k	cluster_size 99%	20	4	0	0	0.497	4	0	0
127	10000	10	10k	UNOISE	1	6114	6061	3623	0.998	4784	1104	0.496
128	10000	10	10k	UNOISE	2	1645	1640	1133	0.999	1631	14	0.48
129	10000	10	10k	UNOISE	8	37	37	28	1	37	0	0.027
130	10000	10	10k	UNOISE	10	22	22	17	1	22	0	0.014
131	10000	10	10k	UNOISE	5	140	140	100	1	140	0	0.146
132	10000	10	10k	UNOISE	20	5	5	4	1	5	0	0.002
133	100	100	100k	cluster_size 99%	1	300	297	40	0.999	99	57	0.978
134	100	100	100k	cluster_size 99%	2	106	103	40	0.996	97	7	0.978
135	100	100	100k	cluster_size 99%	10	104	101	40	0.996	97	6	0.977
136	100	100	100k	cluster_size 99%	5	105	102	40	0.996	97	6	0.977
137	100	100	100k	cluster_size 99%	20	102	100	40	0.996	96	5	0.977
138	100	100	100k	UNOISE	1	369	368	21	1	99	77	0.981
139	100	100	100k	UNOISE	2	142	142	0	1	98	24	0.979
140	100	100	100k	UNOISE	8	138	137	0	1	98	23	0.98
141	100	100	100k	UNOISE	10	136	135	0	1	98	23	0.98
142	100	100	100k	UNOISE	5	140	140	0	1	98	24	0.98
143	100	100	100k	UNOISE	20	129	129	0	1	98	20	0.98
144	100	100	50k	cluster_size 99%	1	202	199	52	0.998	98	45	0.978
145	100	100	50k	cluster_size 99%	2	105	103	52	0.996	97	7	0.978
146	100	100	50k	cluster_size 99%	10	102	99	51	0.996	96	5	0.977
147	100	100	50k	cluster_size 99%	5	104	102	52	0.996	97	6	0.978
148	100	100	50k	cluster_size 99%	20	95	93	47	0.995	90	4	0.978
149	100	100	50k	UNOISE	1	345	344	22	1	99	76	0.981
150	100	100	50k	UNOISE	2	141	140	0	1	98	24	0.98
151	100	100	50k	UNOISE	8	132	132	0	1	98	21	0.98
152	100	100	50k	UNOISE	10	129	129	0	1	98	20	0.98
153	100	100	50k	UNOISE	5	136	136	0	1	98	23	0.98
154	100	100	50k	UNOISE	20	117	117	0	1	92	17	0.98
155	100	100	10k	cluster_size 99%	1	127	124	75	0.997	98	20	0.979
156	100	100	10k	cluster_size 99%	2	102	100	74	0.996	95	5	0.979
157	100	100	10k	cluster_size 99%	10	76	74	54	0.995	73	2	0.978
158	100	100	10k	cluster_size 99%	5	91	89	66	0.995	86	4	0.979
159	100	100	10k	cluster_size 99%	20	60	57	41	0.994	58	2	0.977
160	100	100	10k	UNOISE	1	295	294	26	1	99	72	0.982
161	100	100	10k	UNOISE	2	131	130	4	1	97	21	0.98
162	100	100	10k	UNOISE	8	98	98	1	1	79	13	0.98
163	100	100	10k	UNOISE	10	90	90	1	1	74	11	0.979
164	100	100	10k	UNOISE	5	111	111	2	1	88	16	0.98
165	100	100	10k	UNOISE	20	68	68	0	1	58	7	0.976
166	100	10	100k	cluster_size 99%	1	301	299	30	0.998	99	68	0.953
167	100	10	100k	cluster_size 99%	2	107	104	30	0.994	97	7	0.951
168	100	10	100k	cluster_size 99%	10	106	103	30	0.994	97	7	0.951
169	100	10	100k	cluster_size 99%	5	106	103	30	0.994	97	7	0.951
170	100	10	100k	cluster_size 99%	20	105	102	30	0.994	97	6	0.951
171	100	10	100k	UNOISE	1	387	385	20	1	99	79	0.968
172	100	10	100k	UNOISE	2	142	141	0	1	99	25	0.965
173	100	10	100k	UNOISE	8	142	142	0	1	99	24	0.965
174	100	10	100k	UNOISE	10	142	141	0	1	99	24	0.965
175	100	10	100k	UNOISE	5	142	142	0	1	99	24	0.965
176	100	10	100k	UNOISE	20	140	139	0	1	99	24	0.965
177	100	10	50k	cluster_size 99%	1	210	207	45	0.997	99	52	0.952
178	100	10	50k	cluster_size 99%	2	106	103	45	0.993	97	7	0.949
179	100	10	50k	cluster_size 99%	10	105	102	45	0.994	97	6	0.949
180	100	10	50k	cluster_size 99%	5	106	103	45	0.994	97	6	0.949
181	100	10	50k	cluster_size 99%	20	104	101	45	0.994	97	6	0.948
182	100	10	50k	UNOISE	1	361	359	23	1	99	76	0.968
183	100	10	50k	UNOISE	2	142	141	0	1	99	25	0.965
184	100	10	50k	UNOISE	8	141	141	0	1	99	24	0.965
185	100	10	50k	UNOISE	10	140	140	0	1	99	24	0.965
186	100	10	50k	UNOISE	5	142	141	0	1	99	25	0.965
187	100	10	50k	UNOISE	20	134	134	0	1	98	23	0.965
188	100	10	10k	cluster_size 99%	1	128	126	73	0.995	98	22	0.953
189	100	10	10k	cluster_size 99%	2	105	102	73	0.993	97	6	0.951
190	100	10	10k	cluster_size 99%	10	100	97	72	0.993	96	4	0.949
191	100	10	10k	cluster_size 99%	5	103	100	73	0.993	97	5	0.95
192	100	10	10k	cluster_size 99%	20	90	87	67	0.993	88	2	0.944
193	100	10	10k	UNOISE	1	318	317	27	1	99	72	0.969
194	100	10	10k	UNOISE	2	139	139	0	1	99	24	0.965
195	100	10	10k	UNOISE	8	124	124	0	1	98	19	0.963
196	100	10	10k	UNOISE	10	119	119	0	1	97	16	0.961
197	100	10	10k	UNOISE	5	132	131	0	1	99	22	0.965
198	100	10	10k	UNOISE	20	100	100	0	1	90	9	0.946
