## Supplementary material 3 for "Benchmarking 16S rRNA gene amplicon analysis in high-diversity microbial communities reveals fundamental trade-offs in clustering and denoising"

### Sheet: Ark1
Sampling Site	Rarefaction Depth	Clustering/Denoising Method	Minimum Abundance Threshold	Clusters	Clustered Sequences	Sequences with Zero Prevalence After Clustering	Sequences with a Prevalence of 6 Before Clustering	Sequences with a Prevalence of 5 Before Clustering	Sequences with a Prevalence of 4 Before Clustering	Sequences with a Prevalence of 3 Before Clustering	Sequences with a Prevalence of 2 Before Clustering	Sequences with a Prevalence of 1 Before Clustering	Sequences with a Prevalence of 6 Lost During Clustering	Sequences with a Prevalence of 5 Lost During Clustering	Sequences with a Prevalence of 4 Lost During Clustering	Sequences with a Prevalence of 3 Lost During Clustering	Sequences with a Prevalence of 2 Lost During Clustering	Sequences with a Prevalence of 1 Lost During Clustering
1_C2ref_fjærsone	52379	UNOISE	1	107930	211158	0	875	865	1221	2486	8413	197298	0	0	0	0	0	0
1_C2ref_fjærsone	10000	UNOISE	1	32207	45414	0	167	181	283	522	1484	42777	0	0	0	0	0	0
1_C2ref_fjærsone	52379	UNOISE	2	7737	17000	194158	875	865	1221	2486	8413	197298	0	0	0	0	0	194158
1_C2ref_fjærsone	10000	UNOISE	2	2235	3089	42325	167	181	283	522	1484	42777	0	0	0	0	0	42325
1_C2ref_fjærsone	52379	UNOISE	5	2750	3810	207348	875	865	1221	2486	8413	197298	0	0	213	1720	8162	197253
1_C2ref_fjærsone	10000	UNOISE	5	714	800	44614	167	181	283	522	1484	42777	0	0	49	346	1446	42773
1_C2ref_fjærsone	52379	UNOISE	8	1804	2246	208912	875	865	1221	2486	8413	197298	8	133	775	2327	8381	197288
1_C2ref_fjærsone	10000	UNOISE	8	421	435	44979	167	181	283	522	1484	42777	0	39	188	495	1481	42776
1_C2ref_fjærsone	52379	UNOISE	10	1741	1766	209392	875	865	1221	2486	8413	197298	34	268	981	2425	8394	197290
1_C2ref_fjærsone	10000	UNOISE	10	317	320	45094	167	181	283	522	1484	42777	4	88	232	510	1483	42777
1_C2ref_fjærsone	52379	UNOISE	20	799	890	210268	875	865	1221	2486	8413	197298	218	674	1192	2480	8410	197294
1_C2ref_fjærsone	10000	UNOISE	20	133	133	45281	167	181	283	522	1484	42777	63	157	279	521	1484	42777
1_C2ref_fjærsone	52379	cluster_size 99%	1	41622	211158	0	875	865	1221	2486	8413	197298	0	0	0	0	0	0
1_C2ref_fjærsone	10000	cluster_size 99%	1	13280	45414	0	167	181	283	522	1484	42777	0	0	0	0	0	0
1_C2ref_fjærsone	52379	cluster_size 99%	2	4827	157134	54024	875	865	1221	2486	8413	197298	0	0	0	0	0	54024
1_C2ref_fjærsone	10000	cluster_size 99%	2	1435	28387	17027	167	181	283	522	1484	42777	0	0	0	0	0	17027
1_C2ref_fjærsone	52379	cluster_size 99%	5	1745	135418	75740	875	865	1221	2486	8413	197298	0	0	67	489	1984	73200
1_C2ref_fjærsone	10000	cluster_size 99%	5	479	22130	23284	167	181	283	522	1484	42777	0	0	28	183	672	22401
1_C2ref_fjærsone	52379	cluster_size 99%	10	940	120903	90255	875	865	1221	2486	8413	197298	10	98	401	910	2474	86362
1_C2ref_fjærsone	10000	cluster_size 99%	10	224	17563	27851	167	181	283	522	1484	42777	2	52	141	310	810	26536
1_C2ref_fjærsone	52379	cluster_size 99%	20	514	104709	106449	875	865	1221	2486	8413	197298	90	314	589	1070	2968	101418
1_C2ref_fjærsone	10000	cluster_size 99%	20	98	12958	32456	167	181	283	522	1484	42777	42	116	214	357	953	30774
1_C3_anleggssone	47033	UNOISE	1	92958	183798	0	1144	849	1202	2353	7064	171186	0	0	0	0	0	0
1_C3_anleggssone	10000	UNOISE	1	29509	43777	0	218	188	257	540	1538	41036	0	0	0	0	0	0
1_C3_anleggssone	47033	UNOISE	2	6027	14244	169554	1144	849	1202	2353	7064	171186	0	0	0	0	0	169554
1_C3_anleggssone	10000	UNOISE	2	1942	3053	40724	218	188	257	540	1538	41036	0	0	0	0	0	40724
1_C3_anleggssone	47033	UNOISE	5	2201	3581	180217	1144	849	1202	2353	7064	171186	0	0	272	1818	6952	171175
1_C3_anleggssone	10000	UNOISE	5	624	732	43045	218	188	257	540	1538	41036	0	0	59	433	1518	41035
1_C3_anleggssone	47033	UNOISE	8	1427	2100	181698	1144	849	1202	2353	7064	171186	16	252	902	2284	7061	171183
1_C3_anleggssone	10000	UNOISE	8	371	405	43372	218	188	257	540	1538	41036	1	76	192	530	1537	41036
1_C3_anleggssone	47033	UNOISE	10	1171	1624	182174	1144	849	1202	2353	7064	171186	65	457	1073	2332	7062	171185
1_C3_anleggssone	10000	UNOISE	10	302	319	43458	218	188	257	540	1538	41036	15	107	226	537	1537	41036
1_C3_anleggssone	47033	UNOISE	20	638	730	183068	1144	849	1202	2353	7064	171186	477	793	1197	2352	7063	171186
1_C3_anleggssone	10000	UNOISE	20	133	143	43634	218	188	257	540	1538	41036	88	176	256	540	1538	41036
1_C3_anleggssone	47033	cluster_size 99%	1	38278	183798	0	1144	849	1202	2353	7064	171186	0	0	0	0	0	0
1_C3_anleggssone	10000	cluster_size 99%	1	12355	43777	0	218	188	257	540	1538	41036	0	0	0	0	0	0
1_C3_anleggssone	47033	cluster_size 99%	2	3794	136408	47390	1144	849	1202	2353	7064	171186	0	0	0	0	0	47390
1_C3_anleggssone	10000	cluster_size 99%	2	1246	28271	15506	218	188	257	540	1538	41036	0	0	0	0	0	15506
1_C3_anleggssone	47033	cluster_size 99%	5	1444	119043	64755	1144	849	1202	2353	7064	171186	0	0	86	513	1690	62448
1_C3_anleggssone	10000	cluster_size 99%	5	428	22832	20945	218	188	257	540	1538	41036	0	0	17	179	643	20106
1_C3_anleggssone	47033	cluster_size 99%	10	765	106378	77420	1144	849	1202	2353	7064	171186	19	134	419	837	2076	73935
1_C3_anleggssone	10000	cluster_size 99%	10	207	18743	25034	218	188	257	540	1538	41036	7	60	121	280	747	23819
1_C3_anleggssone	47033	cluster_size 99%	20	427	94242	89556	1144	849	1202	2353	7064	171186	178	304	521	956	2408	85189
1_C3_anleggssone	10000	cluster_size 99%	20	103	14767	29010	218	188	257	540	1538	41036	56	110	160	312	854	27518
1_C4_fjærsone	53219	UNOISE	1	90200	197864	0	995	1038	1396	2650	8185	183600	0	0	0	0	0	0
1_C4_fjærsone	10000	UNOISE	1	27369	42446	0	160	213	299	549	1494	39731	0	0	0	0	0	0
1_C4_fjærsone	53219	UNOISE	2	6268	16738	181126	995	1038	1396	2650	8185	183600	0	0	0	0	0	181126
1_C4_fjærsone	10000	UNOISE	2	1904	3126	39320	160	213	299	549	1494	39731	0	0	0	0	0	39320
1_C4_fjærsone	53219	UNOISE	5	2407	4208	193656	995	1038	1396	2650	8185	183600	0	0	228	1877	7984	183567
1_C4_fjærsone	10000	UNOISE	5	626	781	41665	160	213	299	549	1494	39731	0	0	64	411	1464	39726
1_C4_fjærsone	53219	UNOISE	8	1601	2480	195384	995	1038	1396	2650	8185	183600	7	179	933	2514	8160	183591
1_C4_fjærsone	10000	UNOISE	8	380	431	42015	160	213	299	549	1494	39731	2	53	215	528	1489	39728
1_C4_fjærsone	53219	UNOISE	10	1288	1916	195948	995	1038	1396	2650	8185	183600	42	369	1173	2599	8171	183594
1_C4_fjærsone	10000	UNOISE	10	300	325	42121	160	213	299	549	1494	39731	4	92	263	542	1492	39728
1_C4_fjærsone	53219	UNOISE	20	725	906	196958	995	1038	1396	2650	8185	183600	333	816	1381	2647	8182	183599
1_C4_fjærsone	10000	UNOISE	20	155	164	42282	160	213	299	549	1494	39731	47	167	295	549	1494	39730
1_C4_fjærsone	53219	cluster_size 99%	1	35293	197863	1	995	1038	1396	2650	8185	183600	0	0	0	0	0	1
1_C4_fjærsone	10000	cluster_size 99%	1	10997	42446	0	160	213	299	549	1494	39731	0	0	0	0	0	0
1_C4_fjærsone	53219	cluster_size 99%	2	3847	152697	45167	995	1038	1396	2650	8185	183600	0	0	0	0	0	45167
1_C4_fjærsone	10000	cluster_size 99%	2	1207	28672	13774	160	213	299	549	1494	39731	0	0	0	0	0	13774
1_C4_fjærsone	53219	cluster_size 99%	5	1545	136004	61860	995	1038	1396	2650	8185	183600	0	0	49	439	1587	59785
1_C4_fjærsone	10000	cluster_size 99%	5	428	23450	18996	160	213	299	549	1494	39731	0	0	25	158	566	18247
1_C4_fjærsone	53219	cluster_size 99%	10	823	122865	74999	995	1038	1396	2650	8185	183600	8	108	391	787	1952	71753
1_C4_fjærsone	10000	cluster_size 99%	10	212	19259	23187	160	213	299	549	1494	39731	3	41	140	262	673	22068
1_C4_fjærsone	53219	cluster_size 99%	20	466	109091	88773	995	1038	1396	2650	8185	183600	81	310	549	940	2388	84505
1_C4_fjærsone	10000	cluster_size 99%	20	116	15737	26709	160	213	299	549	1494	39731	33	97	177	297	771	25334
2_C1_anleggssone	39771	UNOISE	1	79057	159878	0	488	522	942	2027	6169	149730	0	0	0	0	0	0
2_C1_anleggssone	10000	UNOISE	1	28682	444415	0	145	145	235	468	1452	41970	0	0	0	0	0	0
2_C1_anleggssone	39771	UNOISE	2	5165	12608	147270	488	522	942	2027	6169	149730	0	0	0	0	0	147270
2_C1_anleggssone	10000	UNOISE	2	1778	2927	41488	145	145	235	468	1452	41970	0	0	0	0	0	41488
2_C1_anleggssone	39771	UNOISE	5	1807	2819	157059	488	522	942	2027	6169	149730	0	0	141	1270	5938	149710
2_C1_anleggssone	10000	UNOISE	5	587	715	43700	145	145	235	468	1452	41970	0	0	35	289	1410	41966
2_C1_anleggssone	39771	UNOISE	8	1164	1598	158280	488	522	942	2027	6169	149730	2	68	504	1835	6143	149728
2_C1_anleggssone	10000	UNOISE	8	335	386	44029	145	145	235	468	1452	41970	1	31	153	428	1446	41970
2_C1_anleggssone	39771	UNOISE	10	954	1251	15627	488	522	942	2027	6169	149730	11	152	644	1930	6160	149730
2_C1_anleggssone	10000	UNOISE	10	278	307	44108	145	145	235	468	1452	41970	7	52	185	445	1449	41970
2_C1_anleggssone	39771	UNOISE	20	506	590	159288	488	522	942	2027	6169	149730	95	376	896	2022	6169	149730
2_C1_anleggssone	10000	UNOISE	20	132	140	44275	145	145	235	468	1452	41970	40	117	231	466	1451	41970
2_C1_anleggssone	39771	cluster_size 99%	1	31021	159878	0	488	522	942	2027	6169	149730	0	0	0	0	0	0
2_C1_anleggssone	10000	cluster_size 99%	1	11864	44415	0	145	145	235	468	1452	41970	0	0	0	0	0	0
2_C1_anleggssone	39771	cluster_size 99%	2	3223	119481	40397	488	522	942	2027	6169	149730	0	0	0	0	0	40397
2_C1_anleggssone	10000	cluster_size 99%	2	1130	29100	15315	145	145	235	468	1452	41970	0	0	0	0	0	15315
2_C1_anleggssone	39771	cluster_size 99%	5	1147	104097	55781	488	522	942	2027	6169	149730	0	0	32	258	1321	54170
2_C1_anleggssone	10000	cluster_size 99%	5	389	23623	20792	145	145	235	468	1452	41970	0	0	10	115	545	20122
2_C1_anleggssone	39771	cluster_size 99%	10	622	93372	66506	488	522	942	2027	6169	149730	2	36	202	588	1660	64018
2_C1_anleggssone	10000	cluster_size 99%	10	193	20261	24154	145	145	235	468	1452	41970	3	23	102	208	650	23168
2_C1_anleggssone	39771	cluster_size 99%	20	331	81782	78096	488	522	942	2027	6169	149730	35	125	374	740	1989	74833
2_C1_anleggssone	10000	cluster_size 99%	20	101	16530	27885	145	145	235	468	1452	41970	19	63	145	260	743	26655
2_C2ref_fjærsone	32963	UNOISE	1	79459	138836	0	582	582	824	1519	5100	130229	0	0	0	0	0	0
2_C2ref_fjærsone	10000	UNOISE	1	32878	45792	0	171	189	274	481	1463	43214	0	0	0	0	0	0
2_C2ref_fjærsone	32963	UNOISE	2	5606	10319	128517	582	582	824	1519	5100	130229	0	0	0	0	0	128517
2_C2ref_fjærsone	10000	UNOISE	2	2206	3048	42744	171	189	274	481	1463	43214	0	0	0	0	0	42744
2_C2ref_fjærsone	32963	UNOISE	5	1938	2484	136532	582	582	824	1519	5100	130229	0	0	145	1055	4954	130198
2_C2ref_fjærsone	10000	UNOISE	5	685	752	45040	171	189	274	481	1463	43214	0	0	51	355	1424	43210
2_C2ref_fjærsone	32963	UNOISE	8	1236	1441	137395	582	582	824	1519	5100	130229	5	126	548	1417	5078	130221
2_C2ref_fjærsone	10000	UNOISE	8	392	411	45381	171	189	274	481	1463	43214	2	44	194	466	1461	43214
2_C2ref_fjærsone	32963	UNOISE	10	983	1115	137721	582	582	824	1519	5100	130229	21	227	675	1481	5091	130226
2_C2ref_fjærsone	10000	UNOISE	10	314	327	45465	171	189	274	481	1463	43214	11	72	228	478	1462	43214
2_C2ref_fjærsone	32963	UNOISE	20	484	516	138320	582	582	824	1519	5100	130229	168	494	812	1517	5100	130229
2_C2ref_fjærsone	10000	UNOISE	20	145	145	45647	171	189	274	481	1463	43214	57	161	271	481	1463	43214
2_C2ref_fjærsone	32963	cluster_size 99%	1	31827	138836	0	582	582	824	1519	5100	130229	0	0	0	0	0	0
2_C2ref_fjærsone	10000	cluster_size 99%	1	13810	45792	0	171	189	274	481	1463	43214	0	0	0	0	0	0
2_C2ref_fjærsone	32963	cluster_size 99%	2	3550	98352	40484	582	582	824	1519	5100	130229	0	0	0	0	0	40484
2_C2ref_fjærsone	10000	cluster_size 99%	2	1453	28384	17408	171	189	274	481	1463	43214	0	0	0	0	0	17408
2_C2ref_fjærsone	32963	cluster_size 99%	5	1241	82816	56020	582	582	824	1519	5100	130229	0	0	50	413	1581	53976
2_C2ref_fjærsone	10000	cluster_size 99%	5	465	21697	24095	171	189	274	481	1463	43214	0	0	23	184	704	23184
2_C2ref_fjærsone	32963	cluster_size 99%	10	638	71879	66957	582	582	824	1519	5100	130229	8	99	322	696	1909	63923
2_C2ref_fjærsone	10000	cluster_size 99%	10	225	17475	28317	171	189	274	481	1463	43214	6	37	142	289	827	27016
2_C2ref_fjærsone	32963	cluster_size 99%	20	325	59822	79014	582	582	824	1519	5100	130229	89	280	455	800	2292	75098
2_C2ref_fjærsone	10000	cluster_size 99%	20	109	13309	32483	171	189	274	481	1463	43214	38	113	195	325	938	30874
2_C3_anleggssone	27022	UNOISE	1	63555	113799	0	360	450	656	1358	4031	106944	0	0	0	0	0	0
2_C3_anleggssone	10000	UNOISE	1	30174	45055	0	146	165	247	543	1462	42492	0	0	0	0	0	0
2_C3_anleggssone	27022	UNOISE	2	4175	8295	105504	360	450	656	1358	4031	106944	0	0	0	0	0	105504
2_C3_anleggssone	10000	UNOISE	2	2005	2999	42056	146	165	247	543	1462	42492	0	0	0	0	0	42056
2_C3_anleggssone	27022	UNOISE	5	1471	1971	111828	360	450	656	1358	4031	106944	0	0	86	921	3888	106933
2_C3_anleggssone	10000	UNOISE	5	634	742	44313	146	165	247	543	1462	42492	0	0	35	371	1419	42488
2_C3_anleggssone	27022	UNOISE	8	940	1138	112661	360	450	656	1358	4031	106944	4	60	377	1261	4017	106942
2_C3_anleggssone	10000	UNOISE	8	390	427	44628	146	165	247	543	1462	42492	0	30	140	508	1458	42492
2_C3_anleggssone	27022	UNOISE	10	767	884	112915	360	450	656	1358	4031	106944	11	124	495	1315	4028	106942
2_C3_anleggssone	10000	UNOISE	10	297	318	44737	146	165	247	543	1462	42492	5	57	191	531	1461	42492
2_C3_anleggssone	27022	UNOISE	20	393	242	113375	360	450	656	1358	4031	106944	91	322	630	1358	4030	106944
2_C3_anleggssone	10000	UNOISE	20	137	138	44917	146	165	247	543	1462	42492	50	132	240	541	1462	42492
2_C3_anleggssone	27022	cluster_size 99%	1	24994	113799	0	360	450	656	1358	4031	106944	0	0	0	0	0	0
2_C3_anleggssone	10000	cluster_size 99%	1	12406	45055	0	146	165	247	543	1462	42492	0	0	0	0	0	0
2_C3_anleggssone	27022	cluster_size 99%	2	2583	81327	32472	360	450	656	1358	4031	106944	0	0	0	0	0	32472
2_C3_anleggssone	10000	cluster_size 99%	2	1268	29068	15987	146	165	247	543	1462	42492	0	0	0	0	0	15987
2_C3_anleggssone	27022	cluster_size 99%	5	928	69069	44730	360	450	656	1358	4031	106944	0	0	28	289	1076	43337
2_C3_anleggssone	10000	cluster_size 99%	5	425	23248	21807	146	165	247	543	1462	42492	0	0	14	185	600	21008
2_C3_anleggssone	27022	cluster_size 99%	10	502	61050	52749	360	450	656	1358	4031	106944	3	52	198	519	1358	50619
2_C3_anleggssone	10000	cluster_size 99%	10	207	19181	25874	146	165	247	543	1462	42492	2	30	108	303	723	24708
2_C3_anleggssone	27022	cluster_size 99%	20	263	51813	61986	360	450	656	1358	4031	106944	46	171	305	627	1570	59267
2_C3_anleggssone	10000	cluster_size 99%	20	103	15120	29935	146	165	247	543	1462	42492	28	88	156	347	832	28484
2_C4_fjærsone	27566	UNOISE	1	70852	117729	0	639	460	762	1347	4160	110361	0	0	0	0	0	0
2_C4_fjærsone	10000	UNOISE	1	33299	45823	0	220	172	324	544	1491	43072	0	0	0	0	0	0
2_C4_fjærsone	27566	UNOISE	2	5095	8527	109202	639	460	762	1347	4160	110361	0	0	0	0	0	109202
2_C4_fjærsone	10000	UNOISE	2	2385	3167	42656	220	172	324	544	1491	43072	0	0	0	0	0	42656
2_C4_fjærsone	27566	UNOISE	5	1765	2123	115606	639	460	762	1347	4160	110361	0	0	163	1003	4088	110352
2_C4_fjærsone	10000	UNOISE	5	737	786	45037	220	172	324	544	1491	43072	0	0	73	432	1461	43071
2_C4_fjærsone	27566	UNOISE	8	1136	1268	116461	639	460	762	1347	4160	110361	8	103	544	1294	4152	110360
2_C4_fjærsone	10000	UNOISE	8	423	431	45392	220	172	324	544	1491	43072	3	49	252	525	1491	43072
2_C4_fjærsone	27566	UNOISE	10	883	969	116760	639	460	762	1347	4160	110361	41	201	670	1329	4158	110361
2_C4_fjærsone	10000	UNOISE	10	318	321	45502	220	172	324	544	1491	43072	12	95	292	540	1491	43072
2_C4_fjærsone	27566	UNOISE	20	426	439	117290	639	460	762	1347	4160	110361	250	414	758	1347	4160	110361
2_C4_fjærsone	10000	UNOISE	20	137	136	45687	220	172	324	544	1491	43072	94	163	323	544	1491	43072
2_C4_fjærsone	27566	cluster_size 99%	1	27972	117729	0	639	460	762	1347	4160	110361	0	0	0	0	0	0
2_C4_fjærsone	10000	cluster_size 99%	1	13944	45823	0	220	172	324	544	1491	43072	0	0	0	0	0	0
2_C4_fjærsone	27566	cluster_size 99%	2	3184	81504	36225	639	460	762	1347	4160	110361	0	0	0	0	0	36225
2_C4_fjærsone	10000	cluster_size 99%	2	1535	28329	17494	220	172	324	544	1491	43072	0	0	0	0	0	17494
2_C4_fjærsone	27566	cluster_size 99%	5	1141	67725	50004	639	460	762	1347	4160	110361	0	0	69	393	1437	48105
2_C4_fjærsone	10000	cluster_size 99%	5	498	21541	24282	220	172	324	544	1491	43072	0	0	39	243	726	23274
2_C4_fjærsone	27566	cluster_size 99%	10	582	57241	60488	639	460	762	1347	4160	110361	20	91	352	686	1765	57574
2_C4_fjærsone	10000	cluster_size 99%	10	221	16825	28998	220	172	324	544	1491	43072	8	55	191	352	867	27525
2_C4_fjærsone	27566	cluster_size 99%	20	299	47457	70272	639	460	762	1347	4160	110361	135	252	434	779	2031	66641
2_C4_fjærsone	10000	cluster_size 99%	20	104	12482	33341	220	172	324	544	1491	43072	58	122	240	387	1003	31531
2_Cref_fjærsone	26933	UNOISE	1	61717	111684	0	433	478	656	1352	4197	104568	0	0	0	0	0	0
2_Cref_fjærsone	10000	UNOISE	1	29653	44608	0	180	178	250	469	1531	42000	0	0	0	0	0	0
2_Cref_fjærsone	26933	UNOISE	2	4241	8563	103121	433	478	656	1352	4197	104568	0	0	0	0	0	103121
2_Cref_fjærsone	10000	UNOISE	2	1984	3048	41560	180	178	250	469	1531	42000	0	0	0	0	0	41560
2_Cref_fjærsone	26933	UNOISE	5	1452	1943	109741	433	478	656	1352	4197	104568	0	0	110	980	4099	104552
2_Cref_fjærsone	10000	UNOISE	5	652	744	43864	180	178	250	469	1531	42000	0	0	40	338	1486	42000
2_Cref_fjærsone	26933	UNOISE	8	935	1137	110547	433	478	656	1352	4197	104568	5	76	432	1286	4183	104565
2_Cref_fjærsone	10000	UNOISE	8	392	418	44190	180	178	250	469	1531	42000	1	41	172	446	1530	42000
2_Cref_fjærsone	26933	UNOISE	10	762	885	110799	433	478	656	1352	4197	104568	16	159	527	1336	4193	104568
2_Cref_fjærsone	10000	UNOISE	10	301	318	44290	180	178	250	469	1531	42000	15	70	210	465	1530	42000
2_Cref_fjærsone	26933	UNOISE	20	395	425	111259	433	478	656	1352	4197	104568	122	380	642	1350	4197	104568
2_Cref_fjærsone	10000	UNOISE	20	136	137	44471	180	178	250	469	1531	42000	66	155	250	469	1531	42000
2_Cref_fjærsone	26933	cluster_size 99%	1	24832	111684	0	433	478	656	1352	4197	104568	0	0	0	0	0	0
2_Cref_fjærsone	10000	cluster_size 99%	1	12536	44608	0	180	178	250	469	1531	42000	0	0	0	0	0	0
2_Cref_fjærsone	26933	cluster_size 99%	2	2656	80010	31674	433	478	656	1352	4197	104568	0	0	0	0	0	31674
2_Cref_fjærsone	10000	cluster_size 99%	2	1282	28798	15810	180	178	250	469	1531	42000	0	0	0	0	0	15810
2_Cref_fjærsone	26933	cluster_size 99%	5	938	68378	43306	433	478	656	1352	4197	104568	0	0	40	324	1145	41797
2_Cref_fjærsone	10000	cluster_size 99%	5	437	23222	21386	180	178	250	469	1531	42000	0	0	14	164	622	20586
2_Cref_fjærsone	26933	cluster_size 99%	10	506	60343	51341	433	478	656	1352	4197	104568	3	63	218	571	1416	49070
2_Cref_fjærsone	10000	cluster_size 99%	10	209	19258	25350	180	178	250	469	1531	42000	6	49	109	274	735	24177
2_Cref_fjærsone	26933	cluster_size 99%	20	272	51767	59917	433	478	656	1352	4197	104568	53	208	318	641	1655	57042
2_Cref_fjærsone	10000	cluster_size 99%	20	99	14987	29621	180	178	250	469	1531	42000	44	106	160	312	866	28132
3_C1_anleggssone	23312	UNOISE	1	44414	89884	0	555	411	664	1176	3714	83364	0	0	0	0	0	0
3_C1_anleggssone	10000	UNOISE	1	24040	41243	0	243	170	277	525	1567	38461	0	0	0	0	0	0
3_C1_anleggssone	23312	UNOISE	2	2899	7378	82506	555	411	664	1176	3714	83364	0	0	0	0	0	82506
3_C1_anleggssone	10000	UNOISE	2	1585	3116	38127	243	170	277	525	1567	38461	0	0	0	0	0	38127
3_C1_anleggssone	23312	UNOISE	5	1109	1804	88080	555	411	664	1176	3714	83364	0	0	157	912	3652	83359
3_C1_anleggssone	10000	UNOISE	5	581	767	40476	243	170	277	525	1567	38461	0	0	59	415	1543	38459
3_C1_anleggssone	23312	UNOISE	8	732	1003	88881	555	411	664	1176	3714	83364	12	128	513	1155	3710	83363
3_C1_anleggssone	10000	UNOISE	8	374	443	40800	243	170	277	525	1567	38461	2	54	204	514	1565	38461
3_C1_anleggssone	23312	UNOISE	10	601	776	89108	555	411	664	1176	3714	83364	31	231	602	1168	3712	83364
3_C1_anleggssone	10000	UNOISE	10	288	339	40904	243	170	277	525	1567	38461	15	92	247	522	1567	38461
3_C1_anleggssone	23312	UNOISE	20	323	386	89498	555	411	664	1176	3714	83364	203	382	660	1175	3714	83364
3_C1_anleggssone	10000	UNOISE	20	136	150	41093	243	170	277	525	1567	38461	101	165	275	524	1567	38461
3_C1_anleggssone	23312	cluster_size 99%	1	18257	89884	0	555	411	664	1176	3714	83364	0	0	0	0	0	0
3_C1_anleggssone	10000	cluster_size 99%	1	9808	41243	0	243	170	277	525	1567	38461	0	0	0	0	0	0
3_C1_anleggssone	23312	cluster_size 99%	2	1757	66971	22913	555	411	664	1176	3714	83364	0	0	0	0	0	22913
3_C1_anleggssone	10000	cluster_size 99%	2	979	28827	12416	243	170	277	525	1567	38461	0	0	0	0	0	12416
3_C1_anleggssone	23312	cluster_size 99%	5	711	58925	30959	555	411	664	1176	3714	83364	0	0	43	221	763	29932
3_C1_anleggssone	10000	cluster_size 99%	5	382	24773	16470	243	170	277	525	1567	38461	0	0	23	134	437	15876
3_C1_anleggssone	23312	cluster_size 99%	10	402	53759	36125	555	411	664	1176	3714	83364	7	73	200	338	913	34594
3_C1_anleggssone	10000	cluster_size 99%	10	204	21080	20163	243	170	277	525	1567	38461	6	52	109	208	546	19242
3_C1_anleggssone	23312	cluster_size 99%	20	229	47321	42563	555	411	664	1176	3714	83364	87	162	261	403	1084	40566
3_C1_anleggssone	10000	cluster_size 99%	20	103	17490	23753	243	170	277	525	1567	38461	47	110	147	245	657	22547
3_C2ref_fjærsone	24837	UNOISE	1	30804	83341	0	360	387	658	1330	3915	76691	0	0	0	0	0	0
3_C2ref_fjærsone	10000	UNOISE	1	16035	36583	0	129	166	269	561	1607	33851	0	0	0	0	0	0
3_C2ref_fjærsone	24837	UNOISE	2	2133	8116	75225	360	387	658	1330	3915	76691	0	0	0	0	0	75225
3_C2ref_fjærsone	10000	UNOISE	2	1071	3292	33291	129	166	269	561	1607	33851	0	0	0	0	0	33291
3_C2ref_fjærsone	24837	UNOISE	5	755	2080	81261	360	387	658	1330	3915	76691	0	0	102	797	3696	76666
3_C2ref_fjærsone	10000	UNOISE	5	381	818	35765	129	166	269	561	1607	33851	0	0	40	358	1524	33843
3_C2ref_fjærsone	24837	UNOISE	8	494	1180	82161	360	387	658	1330	3915	76691	4	64	369	1172	3864	76688
3_C2ref_fjærsone	10000	UNOISE	8	243	409	36174	129	166	269	561	1607	33851	1	39	181	515	1589	33849
3_C2ref_fjærsone	24837	UNOISE	10	406	905	82436	360	387	658	1330	3915	76691	14	121	480	1244	3888	76689
3_C2ref_fjærsone	10000	UNOISE	10	201	295	36288	129	166	269	561	1607	33851	4	69	220	544	1601	33850
3_C2ref_fjærsone	24837	UNOISE	20	226	346	82995	360	387	658	1330	3915	76691	116	323	635	1320	3910	76691
3_C2ref_fjærsone	10000	UNOISE	20	123	148	36435	129	166	269	561	1607	33851	25	128	265	559	1607	33851
3_C2ref_fjærsone	24837	cluster_size 99%	1	13367	83341	0	360	387	658	1330	3915	76691	0	0	0	0	0	0
3_C2ref_fjærsone	10000	cluster_size 99%	1	6920	36583	0	129	166	269	561	1607	33851	0	0	0	0	0	0
3_C2ref_fjærsone	24837	cluster_size 99%	2	1413	65895	17446	360	387	658	1330	3915	76691	0	0	0	0	0	17446
3_C2ref_fjærsone	10000	cluster_size 99%	2	710	27681	8902	129	166	269	561	1607	33851	0	0	0	0	0	8902
3_C2ref_fjærsone	24837	cluster_size 99%	5	505	59632	23709	360	387	658	1330	3915	76691	0	0	14	116	508	23071
3_C2ref_fjærsone	10000	cluster_size 99%	5	265	24610	11973	129	166	269	561	1607	33851	0	0	9	72	287	11605
3_C2ref_fjærsone	24837	cluster_size 99%	10	284	55292	28049	360	387	658	1330	3915	76691	2	15	79	233	675	27045
3_C2ref_fjærsone	10000	cluster_size 99%	10	143	22203	14380	129	166	269	561	1607	33851	0	11	46	136	386	13801
3_C2ref_fjærsone	24837	cluster_size 99%	20	157	50291	33050	360	387	658	1330	3915	76691	14	55	138	306	838	31699
3_C2ref_fjærsone	10000	cluster_size 99%	20	86	20169	16414	129	166	269	561	1607	33851	9	37	73	161	464	15670
